# High-Throughput Morphological Profiling of Patient-Derived Human Liver Organoids for Hepatotoxicity Hazard Identification and Compound Prioritization

**DOI:** 10.64898/2026.09.29.755355

**Authors:** Sophia R. Meyer, Max A. Garcia, Neil Zhao, Samantha F. Boisvert, Matthew McConnachie, Charles J. Zhang, Benjamin S. Halligan, Andrew M. Tidball, Andrew Tucker, Josepha Kaganove, Jesse W. Wotring, Joel A. Yates, Diana Flores, Robert J. Fontana, Jonathan Z. Sexton

**Author notes:** Indicates equal contribution (Sophia R. Meyer, Max A. Garcia, Neil Zhao).

## Abstract

Drug-induced liver injury (DILI) remains a major challenge in drug development because existing in vitro models poorly predict clinical hepatotoxicity. We coupled patient-derived human liver organoids (HLOs) with high-content imaging and automated machine learning (ML) to detect hepatotoxicity-associated phenotypes by morphological profiling. HLOs from six DILI patients and one healthy donor (n = 7) retained donor-specific baseline phenotypes in hepatocyte maturity, metabolism, and morphology. ML models trained per line on MAD-robustized, well-level-aggregated median features achieved compound-level AUROCs of 0.88 (95% CI 0.86-0.90) to 0.91 (95% CI 0.89-0.93) and balanced accuracies of 0.81-0.84 in distinguishing 54 hepatotoxicants from 20 non-hepatotoxic controls. Averaging predictions across all seven lines at an optimized threshold gave 94.4% sensitivity (95% CI 84.6-98.8%) and 85.0% specificity (95% CI 62.1-96.8%), substantially outperforming HLO cytotoxicity assays and cancer cell line profiling. Lines were moderately-to-highly concordant (Pearson r = 0.66-0.85), and benchmark concentration modeling revealed reproducible inter-line differences in phenotypic sensitivity (median 4.0-fold, several compounds exceeding 20-fold). Exposure anchoring of benchmark concentrations to human-equivalent plasma concentrations, using in vitro mass-balance dosimetry and curated plasma free fractions, placed organoid points of departure within 100-fold of clinical C_max_ for 60 of 66 compounds (23-fold residual offset, 95% CI 12-45), and placed two of the three misclassified negative controls an order of magnitude above clinical C_max_. Sulindac injury signatures were significantly enhanced by TNFα co-treatment, demonstrating capacity to detect pro-inflammatory-mediated DILI. This platform preserves inter-line variability while enabling reproducible, scalable multi-line consensus hazard classification; because compounds were tested over a common nominal concentration range, the readout defines hepatocellular hazard, which must be combined with exposure as an independent input to estimate clinical DILI risk.
