## Supplemental Tables and Methods for "High-Throughput Morphological Profiling of Patient-Derived Human Liver Organoids for Hepatotoxicity Hazard Identification and Compound Prioritization": Cmax_master_table_20260815.xlsx

### Sheet: Cmax_master
Compound	Class	Best Cmax (uM)	fu	Free Cmax (uM)	Basis	Dose / Xu source note	Source	Confidence	Xu2008 (uM)	Xu2008 (ug/mL)	Xu2008 DILI call	MW	MW source	Walker2020 (uM)	Walker fu	Cross-source	median BMC50 (uM)	Margin (BMC/Cmax)	ML call	Status	Notes	BMD fold-variability (donors)	Cmax used (uM)	Free Cmax used (uM)	fu method	fu source	fu plasma	fu medium (est.)	HEC uncorrected (uM)	HEC / 60x flow (uM)	Margin (HEC/Cmax)	Within 10x of Cmax
6-Thioguanine	PC	0.058			Xu 2008	Alimentary Pharmacology & Therapeutics 2003 Jul 15;18(2):183-9, drug is also known as Tioguanine	Xu 2008 Suppl Table 2	MEDIUM	0.058	0.00969702	Positive	167.19	PubChem			single source	34.31	591.55	hepatotoxicant	POPULATED		5.83	0.058	0.047	curated 2026-08-15 (LOW)	No human data (BC Cancer monograph and EMC SmPC both state distribution data unavailable); surrogate = 6-mercaptopurine, 19% bound over 10-50 ug/L (FDA Purinethol label)	0.81	0.9926	42.046	0.7008	12.0828	no
Acetaminophen	PC	138.926	0.92	127.812	Xu 2008	14571283	Xu 2008 Suppl Table 2	MEDIUM	138.926	21	Positive	151.16	PubChem	152	0.92	1.1x spread	44.64	0.32	hepatotoxicant	POPULATED		55.88	138.926	127.812	Cmax master table		0.92	0.9973	48.389	0.8065	0.0058	no
Allopurinol	PC	13.8124			Xu 2008	14982808	Xu 2008 Suppl Table 2	MEDIUM	13.8124	1.88	Positive	136.11	RDKit/SMILES			single source	32.92	2.38	hepatotoxicant	POPULATED		2.49	13.8124	13.6743	curated 2026-08-15 (HIGH)	Clinical Pharmacokinetics of Allopurinol (PMID 3536254) - allopurinol and oxypurinol negligibly bound	0.99	0.9997	33.242	0.554	0.0401	no
Amiodarone	PC	0.8523	0.02	0.01705	Xu 2008	PMID: 3967454	Xu 2008 Suppl Table 2	MEDIUM	0.8523	0.55	Positive	645.32	RDKit/SMILES	4.45	0.02	CONFLICT 5.2x	8.74	10.25	hepatotoxicant	POPULATED		9.58	0.8523	0.017	Cmax master table		0.02	0.3923	171.39	2.8565	3.3515	yes
Amodiaquine	PC	0.0528238	0.1	0.00528238	https://pmc.ncbi.nlm.nih.gov/articles/PMC7788723/ https://pmc.ncbi.nlm.nih.gov/articles/PMC6153844/	https://pmc.ncbi.nlm.nih.gov/articles/PMC7788723/ https://pmc.ncbi.nlm.nih.gov/articles/PMC6153844/	https://pmc.ncbi.nlm.nih.gov/articles/PMC7788723/ https://pmc.ncbi.nlm.nih.gov/articles/PMC6153844/										9.41	178.14	hepatotoxicant	PENDING	FDA/WHO; active metabolite desethylamodiaquine dominates.	8.75	0.0528	0.0053	Cmax master table		0.1	0.7784	73.252	1.2209	23.1127	no
Amoxicillin	PC	37.7668	0.8	30.2135		https://www.accessdata.fda.gov/drugsatfda_docs/label/2008/050542s24,050754s11,050760s10,050761s10lbl.pdf	https://www.accessdata.fda.gov/drugsatfda_docs/label/2008/050542s24,050754s11,050760s10,050761s10lbl.pdf										37.15	0.98	hepatotoxicant	PENDING	FDA label. Also the Augmentin component.	3.97	37.7668	30.2135	Cmax master table		0.8	0.9922	46.073	0.7679	0.0203	no
Atorvastatin	PC	0.0501253	0.02	0.00100251	https://www.accessdata.fda.gov/drugsatfda_docs/label/2024/020702s081lbl.pdf https://go.drugbank.com/drugs/DB01076	https://www.accessdata.fda.gov/drugsatfda_docs/label/2024/020702s081lbl.pdf https://go.drugbank.com/drugs/DB01076	https://www.accessdata.fda.gov/drugsatfda_docs/label/2024/020702s081lbl.pdf https://go.drugbank.com/drugs/DB01076										47.88	955.21	hepatotoxicant	PENDING	FDA label; active metabolites contribute.	3.47	0.0501	0.001	Cmax master table		0.02	0.3922	939.002	15.65	312.217	no
Augmentin (Amoxicillin-Clavulanate)	PC	Clav = 6.32244 Amox = 9.0312	Clav = 0.75 Amox = 0.82	Clav = 4.4183 Amox= 7.405584	https://www.ncbi.nlm.nih.gov/books/NBK538164/ https://www.accessdata.fda.gov/drugsatfda_docs/label/2024/050564s060,050575s051,050597s052,050720s037,050725s036,050726s027lbl.pdf	https://www.ncbi.nlm.nih.gov/books/NBK538164/ https://www.accessdata.fda.gov/drugsatfda_docs/label/2024/050564s060,050575s051,050597s052,050720s037,050725s036,050726s027lbl.pdf	https://www.ncbi.nlm.nih.gov/books/NBK538164/ https://www.accessdata.fda.gov/drugsatfda_docs/label/2024/050564s060,050575s051,050597s052,050720s037,050725s036,050726s027lbl.pdf										65.01	4.23	false negative	PENDING	No single value; report amoxicillin and clavulanate separately.	4.17	15.3536	11.8239	Cmax master table		0.7701	0.9906	83.628	1.3938	0.0908	no
Azathioprine	PC	3.6066	0.7	2.52462	Xu 2008	PDR	Xu 2008 Suppl Table 2	MEDIUM	3.6066	1	Positive	277.27	RDKit/SMILES	7.212	0.7	2.0x spread	74.03	20.53	hepatotoxicant	POPULATED		2.94	3.6066	2.5246	Cmax master table		0.7	0.9866	104.343	1.739	0.4822	yes
Azithromycin	PC	0.5341			Xu 2008	Therapeutic Drugs	Xu 2008 Suppl Table 2	MEDIUM	0.5341	0.4	Negative	748.98	PubChem			single source	48.4	90.62	hepatotoxicant	POPULATED		5.24	0.5341	0.4166	curated 2026-08-15 (MEDIUM)	FDA Zithromax label - concentration-dependent, 51% at 0.02 ug/mL to 7% at 2 ug/mL	0.78	0.9912	61.503	1.025	1.9191	yes
Bactrim (TMP-SMX)	PC	TMP = 5.41 SMX= 178	TMP = 0.56 SMX = 0.30	TMP = 3.0269 SMX = 53.4	https://www.accessdata.fda.gov/drugsatfda_docs/label/2025/017560s047lbl.pdf	https://www.accessdata.fda.gov/drugsatfda_docs/label/2025/017560s047lbl.pdf	https://www.accessdata.fda.gov/drugsatfda_docs/label/2025/017560s047lbl.pdf										68.94	0.38	false negative	PENDING	No single value; report trimethoprim and sulfamethoxazole separately.	2.88	183.41	56.4269	Cmax master table		0.3077	0.9336	209.195	3.4866	0.019	no
Busulfan	PC	0.276898	0.68	0.188291		https://s3-us-west-2.amazonaws.com/drugbank/fda_labels/DB01008.pdf?1265922808	https://s3-us-west-2.amazonaws.com/drugbank/fda_labels/DB01008.pdf?1265922808										92.21	333.01	hepatotoxicant	PENDING	FDA label; TDM literature.	7.02	0.2769	0.1883	Cmax master table		0.68	0.9853	133.615	2.2269	8.0423	yes
Carbamazepine	PC	50.79	0.24	12.1896	Walker 2020	not stated in source	Walker 2020 Arch Toxicol Table 3	MEDIUM						50.79	0.24	single source	16.21	0.32	hepatotoxicant	POPULATED	Walker gives 50.79 uM; wanted a dose-anchored FDA value. Autoinduction lowers exposure over weeks.	5.27	50.79	12.1896	Cmax master table		0.24	0.909	61.394	1.0232	0.0201	no
Chlorpromazine	PC	0.9408	0.05	0.04704	Xu 2008	American J of Psychiatry (1976) 133: 646-52	Xu 2008 Suppl Table 2	MEDIUM	0.9408	0.3	Positive	318.87	RDKit/SMILES	0.941	0.05	exact (<1.05x)	15.96	16.96	hepatotoxicant	POPULATED		3.46	0.9408	0.047	Cmax master table		0.05	0.6247	199.396	3.3233	3.5324	yes
Dantrolene	PC	3.946	0.14	0.55244	regulatory/primary	100 mg single oral (label range 0.7-1.45 ug/mL)	FDA Dantrium label	HIGH		1.24	Positive			3.946	0.14	exact (<1.05x)	56.88	14.41	hepatotoxicant	POPULATED		2.29	3.946	0.5524	Cmax master table		0.14	0.8373	340.2	5.67	1.4369	yes
Diclofenac	PC	5.07	0.01	0.0507	regulatory/primary	50 mg single oral, delayed release	FDA label diclofenac sodium DR	HIGH	7.9926	2.367	Positive	296.15	RDKit/SMILES	10.078	0.01	2.0x spread	57.2	11.28	hepatotoxicant	POPULATED		4.22	5.07	0.0507	Cmax master table		0.01	0.2421	1384.77	23.0795	4.5522	yes
Didanosine	PC	3.903			Xu 2008	12236845 - single dose (buffered tablet) of 200 mg in 18 healthy males	Xu 2008 Suppl Table 2	MEDIUM	3.903	0.922	Positive	236.23	RDKit/SMILES			single source	38.17	9.78	hepatotoxicant	POPULATED		7.76	3.903	3.7078	curated 2026-08-15 (HIGH)	FDA Videx label - binding to plasma proteins in vitro was low (<5%)	0.95	0.9983	40.112	0.6685	0.1713	yes
Disulfiram	PC	1.28162	0.039	0.0499831		https://pubmed.ncbi.nlm.nih.gov/1982309/ https://ascpt.onlinelibrary.wiley.com/doi/epdf/10.1038/clpt.1984.213	https://pubmed.ncbi.nlm.nih.gov/1982309/ https://ascpt.onlinelibrary.wiley.com/doi/epdf/10.1038/clpt.1984.213										18.72	14.61	hepatotoxicant	PENDING	Parent rapidly converted; metabolites dominate.	2.86	1.2816	0.05	Cmax master table		0.039	0.562	269.781	4.4964	3.5084	yes
Efavirenz	PC	9.1	0.0025	0.02275		https://www.accessdata.fda.gov/drugsatfda_docs/pepfar/202990PI.pdf	https://www.accessdata.fda.gov/drugsatfda_docs/pepfar/202990PI.pdf										60.86	6.69	hepatotoxicant	PENDING	FDA label.	2.09	9.1	0.0228	Cmax master table		0.0025	0.0734	1787.7	29.795	3.2742	yes
Epigallocatechin Gallate	PC																15.09		hepatotoxicant	PENDING	Chow HH et al. have the definitive PK. Distinguish supplement dose from dietary intake.	4.79
Erythromycin	PC	1.8121	0.1	0.18121	Xu 2008	15898434	Xu 2008 Suppl Table 2	MEDIUM	1.8121	1.33	Negative	733.94	RDKit/SMILES	6.198	0.1	CONFLICT 3.4x	52.08	28.74	hepatotoxicant	POPULATED		7.76	1.8121	0.1812	Cmax master table		0.1	0.7784	405.416	6.7569	3.7288	yes
Fialuridine	PC	0.82	0.36	0.2952	Walker 2020	not stated in source	Walker 2020 Arch Toxicol Table 3	MEDIUM						0.82	0.36	single source	33.23	40.52	hepatotoxicant	POPULATED	Walker gives 0.820 uM. Cross-check McKenzie 1995 NEJM (PMID 7565947).	2.69	0.82	0.2952	Cmax master table		0.36	0.9468	87.393	1.4566	1.7763	yes
Floxuridine	PC	13.4043			Xu 2008	15844007	Xu 2008 Suppl Table 2	MEDIUM	13.4043	3.3	Positive	246.19	RDKit/SMILES			single source	15.17	1.13	hepatotoxicant		Given by hepatic arterial infusion; systemic Cmax is not the relevant exposure metric.	12.07	13.4043	12.0639	curated 2026-08-15 (LOW)	No human data in the FDA floxuridine label; surrogate = 5-fluorouracil (~8-10% bound), to which floxuridine is rapidly converted in vivo	0.9	0.9965	16.797	0.28	0.0209	no
Flucloxacillin	PC	32.6063	0.0371622	1.21172		https://pmc.ncbi.nlm.nih.gov/articles/PMC6042703/	https://pmc.ncbi.nlm.nih.gov/articles/PMC6042703/										68.04	2.09	hepatotoxicant	PENDING	Not US-approved; use EMA/UK SmPC.	2.04	32.6063	1.2117	Cmax master table		0.0372	0.5497	1006.36	16.7727	0.5144	yes
Flutamide	PC	0.362	0.05	0.0181	Xu 2008	PMID: 3169114; metabolite 2-hydroxyflutamide has 10x blood level.	Xu 2008 Suppl Table 2	MEDIUM	0.362	0.1	Positive	276.21	RDKit/SMILES	5.431	0.05	CONFLICT 15.0x	46.02	127.13	hepatotoxicant	POPULATED		2.98	0.362	0.0181	Cmax master table		0.05	0.6247	574.951	9.5825	26.471	no
Gallocatechin	PC																19.23		hepatotoxicant	PENDING	Green tea catechin; human PK may not exist separately from EGCG.	3.04
Hydralazine	PC	Not reported as there was a very large range in the trial due to wide inter-individual variability caused by polymorphic acetylation				https://www.accessdata.fda.gov/drugsatfda_docs/label/1996/008303s068lbl.pdf	https://www.accessdata.fda.gov/drugsatfda_docs/label/1996/008303s068lbl.pdf										28.28		hepatotoxicant	PENDING	Acetylator-status dependent.	3.99
Ibuprofen	PC	64.0809	0.001	0.0640809		https://www.dailymed.nlm.nih.gov/dailymed/fda/fdaDrugXsl.cfm?setid=f52709a8-436f-d757-e053-2a95a90a94d6&type=display	https://www.dailymed.nlm.nih.gov/dailymed/fda/fdaDrugXsl.cfm?setid=f52709a8-436f-d757-e053-2a95a90a94d6&type=display										62.98	0.98	hepatotoxicant	PENDING	FDA label; very well characterised.	4.49	64.0809	0.0641	Cmax master table		0.001	0.0307	1932.43	32.2071	0.5026	yes
Isoniazid	PC	76.5641	0.97	74.2672	Xu 2008	Am J Ther. 2001 Jul-Aug;8(4):243-6	Xu 2008 Suppl Table 2	MEDIUM	76.5641	10.5	Positive	137.14	RDKit/SMILES	76.564	0.97	exact (<1.05x)	71.31	0.93	hepatotoxicant	POPULATED		5.41	76.5641	74.2672	Cmax master table		0.97	0.999	73.444	1.2241	0.016	no
Ketoconazole	PC	11.29	0.05	0.5645	Walker 2020	not stated in source	Walker 2020 Arch Toxicol Table 3	MEDIUM						11.29	0.05	single source	55.97	4.96	hepatotoxicant	POPULATED	Walker gives 11.29 uM; wanted dose-anchored FDA value.	2.2	11.29	0.5645	Cmax master table		0.05	0.6247	699.261	11.6543	1.0323	yes
Levofloxacin	PC	15.7733			Xu 2008	12971031	Xu 2008 Suppl Table 2	MEDIUM	15.7733	5.7	Negative	361.37	PubChem			single source	53.09	3.37	hepatotoxicant	POPULATED		2.42	15.7733	10.8836	curated 2026-08-15 (HIGH)	FDA Levaquin label - 24 to 38% bound over 1-10 ug/mL by equilibrium dialysis, mainly albumin	0.69	0.986	75.864	1.2644	0.0802	no
Methotrexate	PC	0.7724	0.5	0.3862	Xu 2008	12375315	Xu 2008 Suppl Table 2	MEDIUM	0.7724	0.351	Positive	454.45	RDKit/SMILES	4.63	0.5	CONFLICT 6.0x	44.48	57.59	false negative	POPULATED		2.62	0.7724	0.3862	Cmax master table		0.5	0.9693	86.233	1.4372	1.8607	yes
Methyldopa	PC		<15% protein bound			https://pubmed.ncbi.nlm.nih.gov/7047042/ This article should have the Cmax but we do not have access	https://pubmed.ncbi.nlm.nih.gov/7047042/										55.11		hepatotoxicant	PENDING	Clarify methyldopa vs methyldopate (IV ester prodrug).	6.65
Minocycline	PC	7.08645	0.24	1.70075		https://ascpt.onlinelibrary.wiley.com/doi/epdf/10.1002/cpt1973145852 https://www.accessdata.fda.gov/drugsatfda_docs/label/2010/050649023lbl.pdf	https://ascpt.onlinelibrary.wiley.com/doi/epdf/10.1002/cpt1973145852 https://www.accessdata.fda.gov/drugsatfda_docs/label/2010/050649023lbl.pdf										35.96	5.07	hepatotoxicant	PENDING	FDA label. Lowest inter-donor BMC variability in our data.	1.93	7.0865	1.7007	Cmax master table		0.24	0.909	136.195	2.2699	0.3203	yes
Nevirapine	PC	7.5	0.93	6.975		https://www.accessdata.fda.gov/drugsatfda_docs/label/2011/020636s039_020933s030lbl.pdf	https://www.accessdata.fda.gov/drugsatfda_docs/label/2011/020636s039_020933s030lbl.pdf										44.09	5.88	hepatotoxicant	PENDING	FDA label.	3.13	7.5	6.975	Cmax master table		0.93	0.9976	47.296	0.7883	0.1051	yes
Nitrofurantoin	PC	4.2	0.315	1.323	regulatory/primary	100 mg single oral	FDA Macrobid label; Wijma 2018 J Antimicrob Chemother	HIGH						20.994	0.31	CONFLICT 5.0x	39.53	9.41	hepatotoxicant	POPULATED		4.17	4.2	1.323	Cmax master table		0.315	0.9357	117.418	1.957	0.466	yes
Phenytoin	PC	59.5	0.1	5.95	regulatory/primary	therapeutic range 10-20 mcg/mL	FDA label Dilantin 2021	HIGH	21.7228	5.48	Positive	252.27	RDKit/SMILES			2.7x spread	82.52	1.39	hepatotoxicant	POPULATED		7.78	59.5	5.95	Cmax master table		0.1	0.7784	642.376	10.7063	0.1799	yes
Propylthiouracil	PC	44	0.175	7.7	regulatory/primary	200-400 mg single dose	Healio/AHFS monograph; StatPearls NBK549828	MEDIUM								single source	57.15	1.3	hepatotoxicant	POPULATED		1.89	44	7.7	Cmax master table		0.175	0.8703	284.203	4.7367	0.1077	yes
Pyrazinamide	PC	406.953			Xu 2008	PMID: 3675682	Xu 2008 Suppl Table 2	MEDIUM	406.953	50.1	Positive	123.11	RDKit/SMILES			single source	47.7	0.12	hepatotoxicant	POPULATED		4.44	406.953	402.884	curated 2026-08-15 (HIGH)	Protein Binding of First-Line Antituberculosis Drugs, ultrafiltration in 22 TB patients (PMC6021678) - median 1% bound, range 0-7.2%	0.99	0.9997	48.166	0.8028	0.002	no
Quinidine	PC	6.6509			Xu 2008	PMID: 9084454	Xu 2008 Suppl Table 2	MEDIUM	6.6509	2.81	Positive	422.5	RDKit/SMILES			single source	89.13	13.4	hepatotoxicant	POPULATED		2.18	6.6509	0.8646	curated 2026-08-15 (HIGH)	Free fraction 0.129 +/- 0.019 in healthy volunteers at 1 ug/mL, constant across the therapeutic range (PMID 6491948)	0.13	0.8253	565.862	9.431	1.418	yes
Rifampicin (Rifampin)	PC	8.5065	0.12	1.02078		https://www.accessdata.fda.gov/drugsatfda_docs/label/2023/050429s087lbl.pdf https://journals.asm.org/doi/10.1128/aac.00641-18	https://www.accessdata.fda.gov/drugsatfda_docs/label/2023/050429s087lbl.pdf https://journals.asm.org/doi/10.1128/aac.00641-18										46.31	5.44	hepatotoxicant	PENDING	Well characterised in TB literature.	3.53	8.5065	1.0208	Cmax master table		0.12	0.8118	313.269	5.2212	0.6138	yes
Simvastatin	PC	0.0239			Xu 2008	1613123	Xu 2008 Suppl Table 2	MEDIUM	0.0239	0.01	Negative	418.57	RDKit/SMILES			single source	70.72	2959	hepatotoxicant	POPULATED		4.5	0.0239	0.0012	curated 2026-08-15 (HIGH)	FDA Zocor label / measured 95.0 +/- 3.1% (PMC10056947)	0.05	0.6247	883.54	14.7257	616.138	no
Stavudine	PC	3.4627			Xu 2008	15458772 - single oral 40 mg dose in 24 healthy male volunteers	Xu 2008 Suppl Table 2	MEDIUM	3.4627	0.7764	Positive	224.22	RDKit/SMILES			single source	34.54	9.97	hepatotoxicant	POPULATED		1.95	3.4627	3.4281	curated 2026-08-15 (HIGH)	FDA Zerit label - stavudine is not protein bound	0.99	0.9997	34.878	0.5813	0.1679	yes
Sulfamethoxazole	PC	268.478	0.3	80.5433		https://go.drugbank.com/drugs/DB01015	https://go.drugbank.com/drugs/DB01015										44.77	0.17	hepatotoxicant	PENDING	FDA label; Bactrim component.	5.93	268.478	80.5433	Cmax master table		0.3	0.9313	138.979	2.3163	0.0086	no
Sulfasalazine	PC	15.0602			Xu 2008	Azulfidine package insert	Xu 2008 Suppl Table 2	MEDIUM	15.0602	6	Positive	398.4	RDKit/SMILES			single source	58.84	3.91	hepatotoxicant	POPULATED		2.03	15.0602	0.1054	curated 2026-08-15 (HIGH)	FDA Azulfidine label - highly bound to albumin (>99.3%)	0.007	0.1823	1532.23	25.5372	1.6957	yes
Sulindac	PC	31.9847			Xu 2008	PMID: 8366178	Xu 2008 Suppl Table 2	MEDIUM	31.9847	11.4	Positive	356.42	RDKit/SMILES			single source	27.03	0.85	false negative	POPULATED	Xu gives 31.98 uM. Sulindac sulfide (active hepatotoxic species) still needed.	5.43	31.9847	2.2069	curated 2026-08-15 (HIGH)	FDA sulindac label (DailyMed) - sulindac 93.1%, sulfone 95.4%, sulfide 97.9% bound, predominantly albumin	0.069	0.7009	274.581	4.5764	0.1431	yes
Ticlopidine	PC	8.0746	0.02	0.16149	Xu 2008	8055680 - value via Prous	Xu 2008 Suppl Table 2	MEDIUM	8.0746	2.13	Positive	263.79	RDKit/SMILES	8.075	0.02	exact (<1.05x)	40.42	5.01	hepatotoxicant	POPULATED		4.37	8.0746	0.1615	Cmax master table		0.02	0.3922	792.703	13.2117	1.6362	yes
Trimethoprim	PC	3.44448	0.56	1.92891		https://www.accessdata.fda.gov/drugsatfda_docs/label/2016/018679s044lbl.pdf	https://www.accessdata.fda.gov/drugsatfda_docs/label/2016/018679s044lbl.pdf										65.35	18.97	hepatotoxicant	PENDING	FDA label; Bactrim component.	2.83	3.4445	1.9289	Cmax master table		0.56	0.9758	113.867	1.8978	0.551	yes
Valproic Acid	PC	693.426	0.08	55.4741	Walker 2020	not stated in source	Walker 2020 Arch Toxicol Table 3	MEDIUM						693.426	0.08	single source	41.9	0.06	hepatotoxicant	POPULATED	Walker gives 693.4 uM. Saturable protein binding: free fraction rises with total concentration.	4.7	693.426	55.4741	Cmax master table		0.08	0.7333	384.076	6.4013	0.0092	no
Chloroquine	MS	0.922163	0.45	0.414973		https://www.accessdata.fda.gov/drugsatfda_docs/label/2009/083082s050lbl.pdf https://journals.asm.org/doi/pdf/10.1128/aac.02794-13	https://www.accessdata.fda.gov/drugsatfda_docs/label/2009/083082s050lbl.pdf https://journals.asm.org/doi/pdf/10.1128/aac.02794-13										22.68	24.59	hepatotoxicant	PENDING	Extensive tissue accumulation; plasma Cmax understates tissue exposure.	5.18	0.9222	0.415	Cmax master table		0.45	0.9628	48.525	0.8088	0.8771	yes
Clozapine	MS	0.9485	0.03	0.02845	Xu 2008	USPDI 2002	Xu 2008 Suppl Table 2	MEDIUM	0.9485	0.31	Positive	326.83	RDKit/SMILES	2.448	0.03	2.6x spread	64.95	68.48	hepatotoxicant	POPULATED		2.63	0.9485	0.0284	Cmax master table		0.03	0.4944	1070.56	17.8427	18.8115	no
Indinavir	MS	12.617	0.4	5.0468		https://www.accessdata.fda.gov/drugsatfda_docs/label/2016/020685s078lbl.pdf	https://www.accessdata.fda.gov/drugsatfda_docs/label/2016/020685s078lbl.pdf										67.45	5.35	hepatotoxicant	PENDING	FDA label.	2.49	12.617	5.0468	Cmax master table		0.4	0.9547	160.989	2.6832	0.2127	yes
Tamoxifen	MS	0.1615	0.01	0.00162	Xu 2008	PMID: 8740091	Xu 2008 Suppl Table 2	MEDIUM	0.1615	0.06	Positive	371.52	RDKit/SMILES	0.32	0.01	2.0x spread	9.76	60.43	hepatotoxicant	POPULATED		12.99	0.1615	0.0016	Cmax master table		0.01	0.2427	236.111	3.9352	24.3666	no
Troglitazone	MS	6.3866	0.01	0.06387	Xu 2008	PMID: 10471982; 9506006	Xu 2008 Suppl Table 2	MEDIUM	6.3866	2.82	Positive	441.55	RDKit/SMILES	6.387	0.01	exact (<1.05x)	58.63	9.18	hepatotoxicant	POPULATED		2.15	6.3866	0.0639	Cmax master table		0.01	0.2421	1419.37	23.6561	3.704	yes
Alarelin	NC																64.8		true negative		GnRH agonist peptide, largely veterinary/China; no human PK located.	4.53
Apalutamide	NC	12.57	0.04	0.5028	regulatory/primary	240 mg QD steady state	FDA label Erleada 2024 (NDA 210951) 12.3	HIGH								single source	37.91	3.02	true negative	POPULATED		3.12	12.57	0.5028	Cmax master table		0.04	0.5685	538.817	8.9803	0.7144	yes
Calcium Gluconate	NC																51.29		true negative		Electrolyte, not a drug. Cmax not meaningful; use normal serum calcium (~2.2-2.6 mM total, ~1.1-1.3 mM ionised).	2.89
Carboprost	NC	0.00559023	1	0.00559023		https://labeling.pfizer.com/ShowLabeling.aspx?id=12134	https://labeling.pfizer.com/ShowLabeling.aspx?id=12134										70.24	12564.8	true negative	PENDING	IM prostaglandin, very short half-life; PK data limited.	3.67	0.0056	0.0056	Cmax master table		1	1	70.24	1.1707	209.419	no
Clavulanate	NC	9.27292	0.75	6.95469		https://www.accessdata.fda.gov/drugsatfda_docs/label/2024/050564s060,050575s051,050597s052,050720s037,050725s036,050726s027lbl.pdf https://pubmed.ncbi.nlm.nih.gov/3872847/	https://www.accessdata.fda.gov/drugsatfda_docs/label/2024/050564s060,050575s051,050597s052,050720s037,050725s036,050726s027lbl.pdf https://pubmed.ncbi.nlm.nih.gov/3872847/										47.08	5.08	true negative	PENDING	FDA label as Augmentin component.	6.2	9.2729	6.9547	Cmax master table		0.75	0.9896	62.119	1.0353	0.1116	yes
Darolutamide	NC	12.01	0.08	0.9608	regulatory/primary	600 mg BID with food, steady state	FDA label Nubeqa 2025 (NDA 212099) 12.3	HIGH								single source	39.8	3.31	true negative	POPULATED		3.18	12.01	0.9608	Cmax master table		0.08	0.7333	364.826	6.0804	0.5063	yes
IOWH-032	NC	2.53118	cant find information on protein bound %			https://media.path.org/documents/DD_ddw_pstr.pdf											29.45	11.63	true negative		Investigational CFTR inhibitor; no published human PK located.	3.65	2.5312
Inarigivir	NC	0.00150809	cant find information on protein bound %		https://clinicaltrials.gov/study/NCT03493698?tab=results		https://clinicaltrials.gov/study/NCT03493698?tab=results										73.96	49042.3	true negative	PENDING	Development halted 2020 after hepatotoxicity. Search ACHIEVE trial / Spring Bank data.	1.61	0.0015
Migalastat	NC	9.99	1	9.99	regulatory/primary	123 mg single dose fasted	FDA Multidisciplinary Review NDA 208623 (2018)	HIGH								single source	34.08	3.41	true negative	POPULATED		5.93	9.99	9.99	Cmax master table		1	1	34.08	0.568	0.0569	no
Miglustat	NC	2.038	0.95	1.9361	regulatory/primary	100 mg TID, Gaucher type 1 patients	EMA Zavesca EPAR section 5.2	HIGH								single source	46.61	22.87	FALSE POSITIVE	POPULATED		4.14	2.038	1.9361	Cmax master table		0.95	0.9983	48.982	0.8164	0.4006	yes
Naldemedine	NC	0.00491	0.068	0.00033	regulatory/primary	0.2 mg single dose fasted	FDA Clin Pharm Review NDA 208854 (2017) Table 6	HIGH								single source	64.61	13158.9	true negative	POPULATED		2.49	0.0049	0.0003	Cmax master table		0.0672	0.695	668.099	11.135	2267.82	no
Nicotinamide (Niacinamide)	NC	1559.12	cant find information on protein bound %		https://www.sciencedirect.com/science/article/pii/016781409390133S?via%3Dihub		https://www.sciencedirect.com/science/article/pii/016781409390133S?via%3Dihub										54.79	0.04	true negative	PENDING	Report supplement-dose Cmax; note endogenous baseline ~0.1-0.5 uM.	3.44	1559.12	1247.3	curated 2026-08-15 (LOW)	StatPearls Vitamin B3 (NBK526107) - niacin approximately 20% bound to plasma proteins	0.8	0.9922	67.95	1.1325	0.0007	no
Paricalcitol	NC	0.00151224	0.002	3.02448e-06	https://www.accessdata.fda.gov/drugsatfda_docs/label/2009/021606s004lbl.pdf												60.28	39861.3	true negative	PENDING	FDA label; ng/mL exposures.	4.32	0.0015	0	Cmax master table		0.002	0.0596	1796.21	29.9368	19796.3	no
Pilocarpine	NC	0.197	1	0.197	regulatory/primary	10 mg oral TID (Salagen)	FDA label Salagen, DailyMed	HIGH	0.0984	0.0205	Negative	208.26	RDKit/SMILES			2.0x spread	40.69	206.55	FALSE POSITIVE	POPULATED		2.71	0.197	0.197	Cmax master table		1	1	40.69	0.6782	3.4426	yes
Pindolol	NC	0.2658			Xu 2008	PMID 4056049	Xu 2008 Suppl Table 2	MEDIUM	0.2658	0.066	Negative	248.33	RDKit/SMILES			single source	55.2	207.67	true negative	POPULATED	Xu gives 0.266 uM. FDA label would add dose anchoring.	6.89	0.2658	0.1595	curated 2026-08-15 (HIGH)	DailyMed pindolol label - "only 40% bound to plasma proteins"	0.6	0.9794	90.101	1.5017	5.6497	yes
Propranolol	NC	0.2005			Xu 2008	http://jpet.aspetjournals.org/cgi/content/abstract/265/2/681	Xu 2008 Suppl Table 2	MEDIUM	0.2005	0.052	Negative	259.35	RDKit/SMILES			single source	62.68	312.62	FALSE POSITIVE	POPULATED		1.85	0.2005	0.0201	curated 2026-08-15 (HIGH)	FDA Inderal (propranolol HCl) label - "approximately 90% bound to plasma proteins"	0.1	0.7784	487.932	8.1322	40.5596	no
Rimegepant	NC	1.72278	0.04	0.0689113	https://www.accessdata.fda.gov/drugsatfda_docs/nda/2020/212728Orig1s000ClinPharmR.pdf		https://www.accessdata.fda.gov/drugsatfda_docs/nda/2020/212728Orig1s000ClinPharmR.pdf										59.5	34.54	true negative	PENDING	Nurtec FDA label; quick win.	4.4	1.7228	0.0689	Cmax master table		0.04	0.5685	845.677	14.0946	8.1813	yes
Telbivudine	NC	15.2747	0.967	14.7707	https://accp1.onlinelibrary.wiley.com/doi/10.1177/0091270006290623		https://accp1.onlinelibrary.wiley.com/doi/10.1177/0091270006290623										25.86	1.69	true negative	PENDING	Tyzeka FDA label (withdrawn).	6.58	15.2747	14.7707	Cmax master table		0.967	0.9989	26.714	0.4452	0.0291	no
Telotristat	NC	1.11538	0.01	0.0111538	https://ec.europa.eu/health/documents/community-register/2020/20200924149332/anx_149332_en.pdf		https://ec.europa.eu/health/documents/community-register/2020/20200924149332/anx_149332_en.pdf										21.92	19.65	true negative	PENDING	Prodrug telotristat ethyl; active telotristat has higher exposure. Report both.	8.15	1.1154	0.0112	Cmax master table		0.01	0.2421	530.666	8.8444	7.9295	yes
Tenofovir	NC	1.5566	0.93	1.44763	https://www.fda.gov/media/116026/download		https://www.fda.gov/media/116026/download										16.24	10.43	true negative	PENDING	SPECIFY TDF vs TAF; plasma tenofovir Cmax differs ~90%.	7.28	1.5566	1.4476	Cmax master table		0.93	0.9976	17.421	0.2904	0.1866	yes

### Sheet: Margin_of_exposure
Compound	Class	ML call	median BMC50 (uM)	Best Cmax (uM)	Margin (BMC/Cmax)	Basis	Confidence
Acetaminophen	PC	hepatotoxicant	10.4	138.926	0.1	Xu 2008	MEDIUM
Pyrazinamide	PC	hepatotoxicant	61.6	406.953	0.2	Xu 2008	MEDIUM
Phenytoin	PC	hepatotoxicant	38.3	59.5	0.6	regulatory/primary	HIGH
Isoniazid	PC	hepatotoxicant	46	76.5641	0.6	Xu 2008	MEDIUM
Carbamazepine	PC	hepatotoxicant	49.4	50.79	1	Walker 2020	MEDIUM
Sulindac	PC	false negative	30.7	31.9847	1	Xu 2008	MEDIUM
Propylthiouracil	PC	hepatotoxicant	56.9	44	1.3	regulatory/primary	MEDIUM
Floxuridine	PC	hepatotoxicant	22.7	13.4043	1.7	Xu 2008	MEDIUM
Sulfasalazine	PC	hepatotoxicant	40.4	15.0602	2.7	Xu 2008	MEDIUM
Allopurinol	PC	hepatotoxicant	42.6	13.8124	3.1	Xu 2008	MEDIUM
Darolutamide	NC	true negative	39.7	12.01	3.3	regulatory/primary	HIGH
Apalutamide	NC	true negative	43	12.57	3.4	regulatory/primary	HIGH
Ketoconazole	PC	hepatotoxicant	38.8	11.29	3.4	Walker 2020	MEDIUM
Levofloxacin	PC	hepatotoxicant	54.4	15.7733	3.5	Xu 2008	MEDIUM
Migalastat	NC	true negative	37.1	9.99	3.7	regulatory/primary	HIGH
Ticlopidine	PC	hepatotoxicant	36.5	8.0746	4.5	Xu 2008	MEDIUM
Troglitazone	MS	hepatotoxicant	45	6.3866	7	Xu 2008	MEDIUM
Diclofenac	PC	hepatotoxicant	41.4	5.07	8.2	regulatory/primary	HIGH
Didanosine	PC	hepatotoxicant	36.4	3.903	9.3	Xu 2008	MEDIUM
Stavudine	PC	hepatotoxicant	34.5	3.4627	10	Xu 2008	MEDIUM
Amiodarone	PC	hepatotoxicant	9.3	0.8523	10.9	Xu 2008	MEDIUM
Nitrofurantoin	PC	hepatotoxicant	48.3	4.2	11.5	regulatory/primary	HIGH
Dantrolene	PC	hepatotoxicant	47.5	3.946	12	regulatory/primary	HIGH
Azathioprine	PC	hepatotoxicant	47.2	3.6066	13.1	Xu 2008	MEDIUM
Erythromycin	PC	hepatotoxicant	35	1.8121	19.3	Xu 2008	MEDIUM
Miglustat	NC	FALSE POSITIVE	44.7	2.038	21.9	regulatory/primary	HIGH
Clozapine	MS	hepatotoxicant	44.8	0.9485	47.2	Xu 2008	MEDIUM
Methotrexate	PC	false negative	38.1	0.7724	49.3	Xu 2008	MEDIUM
Fialuridine	PC	hepatotoxicant	44.2	0.82	53.9	Walker 2020	MEDIUM
Tamoxifen	MS	hepatotoxicant	10.3	0.1615	63.6	Xu 2008	MEDIUM
Azithromycin	PC	hepatotoxicant	34.2	0.5341	64.1	Xu 2008	MEDIUM
Pindolol	NC	true negative	38	0.2658	143.1	Xu 2008	MEDIUM
Flutamide	PC	hepatotoxicant	53.7	0.362	148.2	Xu 2008	MEDIUM
Pilocarpine	NC	FALSE POSITIVE	30.2	0.197	153.4	regulatory/primary	HIGH
Propranolol	NC	FALSE POSITIVE	51.1	0.2005	254.6	Xu 2008	MEDIUM
6-Thioguanine	PC	hepatotoxicant	22.8	0.058	392.7	Xu 2008	MEDIUM
Simvastatin	PC	hepatotoxicant	41.5	0.0239	1735.9	Xu 2008	MEDIUM
Naldemedine	NC	true negative	51.1	0.00491	10407.2	regulatory/primary	HIGH

### Sheet: Source_discrepancies
Compound	Xu2008 (uM)	Walker2020 (uM)	Regulatory (uM)	Spread	Which to use / why
Acetaminophen	138.926	152		1.1x spread	Good agreement (1.1x). Note therapeutic Cmax is not the DILI-relevant exposure; overdose is.
Amiodarone	0.8523	4.45		CONFLICT 5.2x	Use Walker 4.45. Xu 0.85 is low for amiodarone; tissue accumulation makes plasma Cmax an underestimate either way.
Azathioprine	3.6066	7.212		2.0x spread	2x apart. Prodrug with very short parent half-life; 6-MP is the relevant species.
Chlorpromazine	0.9408	0.941		exact (<1.05x)	Exact match, because Walker took this value from Xu. Not independent corroboration.
Dantrolene		3.946	3.946	exact (<1.05x)	Xu supplementary has no Cmax for Dantrolene Sodium although main-text Table 1 lists 1.24 ug/mL. Walker 3.946 uM converts exactly from that. Protein binding is NOT numerically stated in any label.
Diclofenac	7.9926	10.078	5.07	2.0x spread	3 sources. Use the dose-anchored FDA 50 mg value (5.07 uM). >99% bound, so free Cmax is highly sensitive to the binding assumption.
Erythromycin	1.8121	6.198		CONFLICT 3.4x	3.4x apart. Salt/ester form differs between sources; specify which.
Flutamide	0.362	5.431		CONFLICT 15.0x	15x apart. Neither is dose-anchored. Resolve from an FDA label; note 2-hydroxyflutamide dominates exposure and is the hepatotoxic species.
Isoniazid	76.5641	76.564		exact (<1.05x)	Exact match (Walker from Xu). Not independent. NAT2 acetylator status drives real variability.
Methotrexate	0.7724	4.63		CONFLICT 6.0x	6x apart, almost certainly a low-dose vs high-dose regimen difference. MUST resolve: the manuscript's methotrexate false-negative argument depends on which regimen is meant.
Nitrofurantoin		20.994	4.2	CONFLICT 5.0x	5x apart. Use the FDA label (~4.2 uM); nitrofurantoin concentrates in urine 2-3 orders of magnitude above plasma.
Phenytoin	21.7228		59.5	2.7x spread	2.7x. Xu is a single-dose value; the FDA therapeutic range is the right anchor given saturable PK.
Ticlopidine	8.0746	8.075		exact (<1.05x)	Exact match (Walker from Xu). Not independent.
Clozapine	0.9485	2.448		2.6x spread	2.6x apart; both plausible across the dose range.
Tamoxifen	0.1615	0.32		2.0x spread	2x apart; both very low relative to the 10.3 uM BMC.
Troglitazone	6.3866	6.387		exact (<1.05x)	Exact match (Walker from Xu). Not independent.
Pilocarpine	0.0984		0.197	2.0x spread	2x. Xu 0.098 vs FDA label 0.197 (10 mg). Likely a 5 mg vs 10 mg dose difference. Either way the margin exceeds 150x.

### Sheet: Correction_notes
Item	Detail
median BMC50 (uM)	Regenerated from compound_level_BMD_BMDL_BMDU.csv (median_bmd). This file reproduces the published Figure 5-6 values (minocycline 25.3-48.7 uM/1.9x; sulindac 11.3-61.0/5.4x; tamoxifen 6.4-83.8/13.0x; median fold-variability 3.98).
Previous median BMC50	The prior column was computed from feature_level_BMD_BMDL_BMDU.csv, which does NOT reproduce the published figure values. Superseded.
BMD fold-variability (donors)	max/min of the seven donor median BMDs, from the same compound-level file.
Cmax used / Free Cmax used	As curated, except Augmentin and Bactrim, which were free-text entries; entered here as the molar sum of both components (Augmentin 9.0312 + 6.32244; Bactrim 178 + 5.41 uM).
fu medium (est.)	Free fraction in Lonza HCM, from the plasma free fraction by the protein-dilution relation fu_med = 1/(1 + R(1-fu_p)/fu_p) with R = medium:plasma albumin = 1/31.6 (geometric midpoint of the stated 20-50x range). Austin 2002 DMD 30:1497; Kilford 2008 DMD 36:1194.
HEC uncorrected (uM)	Human-equivalent total plasma concentration giving the same free concentration as the BMC50 does in the well: HEC = BMC50 x fu_medium / fu_plasma. Honda 2019 PLoS ONE 14:e0217564.
HEC / 60x flow (uM)	HEC divided by the 60x static-to-flow potency offset measured in this platform (tenofovir-inarigivir, 384-well 30 uM vs MPS 0.5 uM).
Margin (HEC/Cmax)	Margin of exposure. ~1 means the translated point of departure coincides with clinical Cmax.
Within 10x of Cmax	Flag for whether the translated PoD sits within one log of clinical Cmax.
OPEN ITEM - propranolol	Master table lists 0.201 uM, but the manuscript Discussion cites 945 +/- 424 nM (ref 42). These give margins of 255x vs 51x on the total basis. Still needs reconciling. fu is now curated at 0.10 (FDA Inderal label).
OPEN ITEM - manuscript text	Results currently says "all 54 PC compounds"; the BMD files cover all 74. Also "donor medians 20.8-41.1 uM" and "several compounds exceeding 20-fold" do not match either BMD file (only 1 compound exceeds 20-fold).
OPEN ITEM - missing fu	Resolved 2026-08-15: 15 of the 17 missing free fractions were curated (see fu_curation_20260815.csv and the fu source column), raising n from 51 to 66. Only IOWH-032 and inarigivir remain without a value; neither has published human plasma protein binding, so both appear on the total-Cmax basis only.
