## Supplemental Tables and Methods for "High-Throughput Morphological Profiling of Patient-Derived Human Liver Organoids for Hepatotoxicity Hazard Identification and Compound Prioritization": Supplemental_Table_S1.xlsx

### Sheet: Supplemental Table S1
Supplemental Table S1. Patient demographics	Supplemental Table S1. Patient demographics	Supplemental Table S1. Patient demographics	Supplemental Table S1. Patient demographics	Supplemental Table S1. Patient demographics
Drug-induced liver injury (DILI) patient and iPSC control characteristics	Drug-induced liver injury (DILI) patient and iPSC control characteristics	Drug-induced liver injury (DILI) patient and iPSC control characteristics	Drug-induced liver injury (DILI) patient and iPSC control characteristics	Drug-induced liver injury (DILI) patient and iPSC control characteristics
HLO Line	DILI Causal Drug	Gender	Age	DILIN Causality Score
63D	Bactrim	M	71	1
64B	Bactrim	M	84	1
65C	Augmentin	F	71	2
71G	Augmentin	F	80	2
77A	Augmentin	M	75	1
83C	Augmentin	M	72	2
72.3	iPSC Control	M	NA	NA
Abbreviations: DILI, drug-induced liver injury; DILIN, Drug-Induced Liver Injury Network; HLO, human liver organoid; iPSC, induced pluripotent stem cell; NA, not applicable.	Abbreviations: DILI, drug-induced liver injury; DILIN, Drug-Induced Liver Injury Network; HLO, human liver organoid; iPSC, induced pluripotent stem cell; NA, not applicable.	Abbreviations: DILI, drug-induced liver injury; DILIN, Drug-Induced Liver Injury Network; HLO, human liver organoid; iPSC, induced pluripotent stem cell; NA, not applicable.	Abbreviations: DILI, drug-induced liver injury; DILIN, Drug-Induced Liver Injury Network; HLO, human liver organoid; iPSC, induced pluripotent stem cell; NA, not applicable.	Abbreviations: DILI, drug-induced liver injury; DILIN, Drug-Induced Liver Injury Network; HLO, human liver organoid; iPSC, induced pluripotent stem cell; NA, not applicable.
