## Supplemental Tables and Methods for "High-Throughput Morphological Profiling of Patient-Derived Human Liver Organoids for Hepatotoxicity Hazard Identification and Compound Prioritization": Supplemental_Table_S2.xlsx

### Sheet: Supplemental Table S2
Supplemental Table S2. Drug library	Supplemental Table S2. Drug library	Supplemental Table S2. Drug library	Supplemental Table S2. Drug library	Supplemental Table S2. Drug library	Supplemental Table S2. Drug library	Supplemental Table S2. Drug library	Supplemental Table S2. Drug library	Supplemental Table S2. Drug library	Supplemental Table S2. Drug library
Compounds selected for DILI risk screening, control classification, database annotations, and selection rationale	Compounds selected for DILI risk screening, control classification, database annotations, and selection rationale	Compounds selected for DILI risk screening, control classification, database annotations, and selection rationale	Compounds selected for DILI risk screening, control classification, database annotations, and selection rationale	Compounds selected for DILI risk screening, control classification, database annotations, and selection rationale	Compounds selected for DILI risk screening, control classification, database annotations, and selection rationale	Compounds selected for DILI risk screening, control classification, database annotations, and selection rationale	Compounds selected for DILI risk screening, control classification, database annotations, and selection rationale	Compounds selected for DILI risk screening, control classification, database annotations, and selection rationale	Compounds selected for DILI risk screening, control classification, database annotations, and selection rationale
Compound	Control Class	LiverTox Score	DILIRank 2.0 vDILI-Concern	DILIRank 2.0 Severity	DILIst Classification	OASIS ID	OASIS In Vivo Ranking	Selection Rationale	Primary Reference Source
Positive Controls (PC)
6-Thioguanine	PC	A	vLess-DILI-concern	2	1 (DILI+)	OASIS1225	4	Well-established cause of DILI; veno-occlusive disease, nodular regenerative hyperplasia	LiverTox (NIDDK, 2012–)
Acetaminophen	PC	A [HD]	vMost-DILI-concern	5	1 (DILI+)	OASIS001	1	Most common cause of acute liver failure in the US; intrinsic, dose-dependent hepatotoxin	LiverTox (NIDDK, 2012–)
Allopurinol	PC	A	vMost-DILI-concern	8	1 (DILI+)	OASIS087	2	Well-established cause of idiosyncratic DILI, including DRESS syndrome with hepatic involvement	LiverTox (NIDDK, 2012–)
Amiodarone	PC	A	vMost-DILI-concern	8	1 (DILI+)	OASIS067	2	Well-established cause of DILI; steatohepatitis, phospholipidosis, and cirrhosis	LiverTox (NIDDK, 2012–)
Amodiaquine	PC	A	—	—	1 (DILI+)	OASIS791	4	Well-established cause of DILI; hepatocellular and cholestatic injury	LiverTox (NIDDK, 2012–)
Amoxicillin	PC	B	vLess-DILI-concern	5	1 (DILI+)	OASIS936	4	Highly likely cause of DILI; cholestatic hepatitis, typically immunoallergic	LiverTox (NIDDK, 2012–)
Atorvastatin	PC	A	vMost-DILI-concern	5	1 (DILI+)	OASIS1449	4	Well-established cause of DILI; hepatocellular and cholestatic patterns	LiverTox (NIDDK, 2012–)
Augmentin (Amoxicillin-Clavulanate)	PC	A	—	—	—	—	—	Most common cause of idiosyncratic DILI in US and Europe; Amoxicillin alone is B	LiverTox (NIDDK, 2012–)
Azathioprine	PC	A	vMost-DILI-concern	5	1 (DILI+)	OASIS042	2	Well-established cause of DILI; veno-occlusive disease, cholestatic hepatitis, nodular regenerative hyperplasia	LiverTox (NIDDK, 2012–)
Azithromycin	PC	A	vLess-DILI-concern	7	1 (DILI+)	OASIS1450	4	Well-established cause of DILI; cholestatic and hepatocellular patterns	LiverTox (NIDDK, 2012–)
Bactrim (TMP-SMX)	PC	A*	—	—	—	—	—	Well-established DILI cause; sulfamethoxazole alone is A; trimethoprim alone is C; Brand Name 'Septra, Bactrim'	LiverTox (NIDDK, 2012–)
Busulfan	PC	A	vMost-DILI-concern	8	1 (DILI+)	OASIS142	1	Well-established cause of DILI; sinusoidal obstruction syndrome, cholestatic hepatitis	LiverTox (NIDDK, 2012–)
Carbamazepine	PC	A	vMost-DILI-concern	7	1 (DILI+)	OASIS047	2	Well-established cause of DILI; hepatocellular, cholestatic, and granulomatous patterns	LiverTox (NIDDK, 2012–)
Chlorpromazine	PC	A	vLess-DILI-concern	2	1 (DILI+)	OASIS023	2	Well-established cause of DILI; cholestatic hepatitis, vanishing bile duct syndrome	LiverTox (NIDDK, 2012–)
Dantrolene	PC	A	vMost-DILI-concern	8	1 (DILI+)	OASIS069	2	Well-established cause of DILI; hepatocellular injury, can be fatal	LiverTox (NIDDK, 2012–)
Diclofenac	PC	A	vMost-DILI-concern	8	1 (DILI+)	OASIS010	2	Well-established cause of DILI; hepatocellular and cholestatic patterns	LiverTox (NIDDK, 2012–)
Didanosine	PC	A	vMost-DILI-concern	8	1 (DILI+)	OASIS1202	4	Well-established cause of DILI; mitochondrial toxicity, steatosis, lactic acidosis	LiverTox (NIDDK, 2012–)
Disulfiram	PC	A	vMost-DILI-concern	8	1 (DILI+)	—	—	Well-established cause of DILI; hepatocellular injury, can be severe or fatal	LiverTox (NIDDK, 2012–)
Efavirenz	PC	A	vMost-DILI-concern	7	1 (DILI+)	OASIS1577	4	Well-established cause of DILI; hepatocellular injury, hypersensitivity	LiverTox (NIDDK, 2012–)
Epigallocatechin Gallate	PC	A	—	—	—	—	—	Well-established DILI cause; EGCG in green tea extracts. Listed under 'Green Tea' in LiverTox	LiverTox (NIDDK, 2012–); Green Tea record
Erythromycin	PC	A	vMost-DILI-concern	5	1 (DILI+)	OASIS1007	4	Well-established cause of DILI; cholestatic hepatitis	LiverTox (NIDDK, 2012–)
Fialuridine	PC	N/A†	vMost-DILI-concern	8	1 (DILI+)	—	—	Fatal hepatic failure in 5/15 participants in 1993 NIH trial; mitochondrial toxicity. DILIRank 2.0 = vMost-DILI-concern	McKenzie et al. NEJM 1995;333:1099–1105; DILIRank 2.0
Floxuridine	PC	A	—	—	1 (DILI+)	OASIS909	4	Well-established cause of DILI; hepatic arterial infusion–associated biliary sclerosis	LiverTox (NIDDK, 2012–)
Flucloxacillin	PC	N/A†	—	—	1 (DILI+)	OASIS1409	4	Well-established DILI cause; cholestatic hepatitis, HLA-B*57:01. Not FDA-approved; see Björnsson 2016	LiverTox: Penicillins (2nd Gen.); Björnsson, Hepatology 2016;63:590–603
Flutamide	PC	A	vMost-DILI-concern	8	1 (DILI+)	OASIS014	2	Well-established cause of DILI; hepatocellular injury, acute liver failure	LiverTox (NIDDK, 2012–)
Gallocatechin	PC	N/A†	—	—	—	—	—	Catechin derivative structurally related to EGCG; absent from all DILI databases	Structural relationship to EGCG (LiverTox: Green Tea, A)
Hydralazine	PC	A	vLess-DILI-concern	3	1 (DILI+)	OASIS1012	4	Well-established cause of DILI; drug-induced lupus with hepatitis	LiverTox (NIDDK, 2012–)
Ibuprofen	PC	A	vLess-DILI-concern	3	1 (DILI+)	OASIS089	2	Well-established cause of DILI; hepatocellular and cholestatic patterns	LiverTox (NIDDK, 2012–)
Isoniazid	PC	A	vMost-DILI-concern	8	1 (DILI+)	OASIS094	2	Well-established cause of DILI; hepatocellular injury, acute liver failure	LiverTox (NIDDK, 2012–)
Ketoconazole	PC	A	vMost-DILI-concern	8	1 (DILI+)	OASIS004	1	Well-established cause of DILI; hepatocellular injury, oral use restricted by FDA	LiverTox (NIDDK, 2012–)
Levofloxacin	PC	A	vMost-DILI-concern	8	1 (DILI+)	OASIS661	4	Well-established cause of DILI; hepatocellular and cholestatic patterns	LiverTox (NIDDK, 2012–)
Methotrexate	PC	A	vMost-DILI-concern	3	1 (DILI+)	OASIS988	4	Well-established cause of DILI; hepatic fibrosis, steatosis with chronic use	LiverTox (NIDDK, 2012–)
Methyldopa	PC	A	vMost-DILI-concern	8	1 (DILI+)	—	—	Well-established cause of DILI; autoimmune-like hepatitis	LiverTox (NIDDK, 2012–)
Minocycline	PC	A	vMost-DILI-concern	8	1 (DILI+)	OASIS141	1	Well-established cause of DILI; autoimmune-like hepatitis, lupus-like syndrome	LiverTox (NIDDK, 2012–)
Nevirapine	PC	A	vMost-DILI-concern	8	1 (DILI+)	OASIS1334	4	Well-established cause of DILI; hepatocellular injury, hypersensitivity	LiverTox (NIDDK, 2012–)
Nitrofurantoin	PC	A	vMost-DILI-concern	8	1 (DILI+)	OASIS066	2	Well-established cause of DILI; autoimmune-like hepatitis, chronic injury	LiverTox (NIDDK, 2012–)
Phenytoin	PC	A	vMost-DILI-concern	8	1 (DILI+)	—	4	Well-established cause of DILI; hypersensitivity, hepatocellular injury, DRESS	LiverTox (NIDDK, 2012–)
Propylthiouracil	PC	A	vMost-DILI-concern	8	1 (DILI+)	—	—	Well-established cause of DILI; hepatocellular injury, acute liver failure	LiverTox (NIDDK, 2012–)
Pyrazinamide	PC	A	vLess-DILI-concern	3	1 (DILI+)	OASIS1510	4	Well-established cause of DILI; hepatocellular injury, dose-dependent toxicity	LiverTox (NIDDK, 2012–)
Quinidine	PC	A	vLess-DILI-concern	3	1 (DILI+)	OASIS049	2	Well-established cause of DILI; granulomatous hepatitis, hypersensitivity	LiverTox (NIDDK, 2012–)
Rifampicin (Rifampin)	PC	A	vMost-DILI-concern	8	1 (DILI+)	OASIS092	2	Well-established cause of DILI; hepatocellular injury, enzyme induction	LiverTox (NIDDK, 2012–)
Simvastatin	PC	A	vLess-DILI-concern	3	1 (DILI+)	—	—	Well-established cause of DILI; hepatocellular and cholestatic patterns	LiverTox (NIDDK, 2012–)
Stavudine	PC	A	vMost-DILI-concern	8	1 (DILI+)	OASIS738	4	Well-established cause of DILI; mitochondrial toxicity, steatosis, lactic acidosis	LiverTox (NIDDK, 2012–)
Sulfamethoxazole	PC	A*	—	—	1 (DILI+)	OASIS1446	4	Well-established DILI cause; also included/listed as Bactrim component (TMP-SMX)	LiverTox (NIDDK, 2012–)
Sulfasalazine	PC	A	vMost-DILI-concern	5	1 (DILI+)	OASIS018	2	Well-established cause of DILI; hepatocellular injury, granulomatous hepatitis	LiverTox (NIDDK, 2012–)
Sulindac	PC	A	vMost-DILI-concern	8	1 (DILI+)	OASIS012	2	Well-established cause of DILI; hepatocellular and cholestatic patterns	LiverTox (NIDDK, 2012–)
Ticlopidine	PC	A	vMost-DILI-concern	4	1 (DILI+)	OASIS058	2	Well-established cause of DILI; cholestatic hepatitis	LiverTox (NIDDK, 2012–)
Trimethoprim	PC	C	vLess-DILI-concern	4	1 (DILI+)	OASIS932	4	Probable DILI cause; also included as Bactrim component (TMP-SMX)	LiverTox (NIDDK, 2012–)
Valproic Acid	PC	A	vMost-DILI-concern	8	1 (DILI+)	OASIS063	2	Well-established cause of DILI; steatohepatitis, Reye-like syndrome, hyperammonemia	LiverTox (NIDDK, 2012–)
Mechanistic Standards (MS/PC)
Chloroquine	MS	D	vLess-DILI-concern	3	1 (DILI+)	OASIS830	4	Possible DILI cause; mechanistic standard with characterized hepatotoxic pathways	LiverTox (NIDDK, 2012–)
Clozapine	MS	A	vMost-DILI-concern	5	1 (DILI+)	OASIS1096	4	Well-established DILI cause; mechanistic standard for metabolic activation, oxidative stress	LiverTox (NIDDK, 2012–)
Indinavir	MS	C	Ambiguous-DILI-concern	8	0 (DILI−)	—	—	Probable DILI cause; mechanistic standard. NOTE: DILIRank = Ambiguous; DILIst = DILI−	LiverTox (NIDDK, 2012–); DILIRank 2.0; DILIst
Tamoxifen	MS	B	vMost-DILI-concern	8	1 (DILI+)	OASIS028	2	Highly likely DILI cause; mechanistic standard for steatohepatitis, mitochondrial toxicity	LiverTox (NIDDK, 2012–)
Troglitazone	MS	A	vMost-DILI-concern	8	1 (DILI+)	OASIS1444	4	Well-established DILI cause; withdrawn from market. Mechanistic standard for mitochondrial toxicity, reactive metabolites	LiverTox (NIDDK, 2012–)
Negative Controls (NC)
Alarelin	NC	N/A‡	—	—	—	—	—	GnRH agonist peptide; absent from all DILI reference databases	Not in LiverTox/DILIRank/DILIst
Apalutamide	NC	E	vNo-DILI-concern	0	—	—	—	No evidence of DILI	LiverTox (NIDDK, 2012–)
Calcium Gluconate	NC	N/A‡	—	—	—	—	—	Mineral supplement; absent from all DILI reference databases	Not in LiverTox/DILIRank/DILIst
Carboprost	NC	N/A‡	vNo-DILI-concern	0	0 (DILI−)	OASIS1173	4	Prostaglandin; not in LiverTox. DILIRank = vNo-DILI-concern; DILIst = DILI−	DILIRank 2.0; DILIst
Clavulanate	NC	NA§	—	—	—	—	—	LiverTox A as Amoxicillin-Clavulanate. Classified NC when tested alone — see Discussion	LiverTox (NIDDK, 2012–) — SEE NOTES
Darolutamide	NC	E	Ambiguous-DILI-concern	4	—	—	—	No DILI per LiverTox. NOTE: DILIRank = Ambiguous-DILI-concern	LiverTox (NIDDK, 2012–); DILIRank 2.0
DMSO	NC		—	—	—	—	—	Vehicle control.	Vehicle control
IOWH-032	NC	N/A‡	—	—	—	—	—	CFTR inhibitor; safe in Phase 1/2a trials. Absent from all DILI databases	de Hostos et al. PLoS NTD 2021;15:e0009969
Inarigivir	NC	N/A†	—	—	—	—	—	Clinical trial failure due to hepatotoxicity/death; synergistic toxicity with tenofovir only in HLOs	Agarwal et al. J Hepatol 2020;73(S1):S878; Zhang et al. J Hepatol 2023;78(5):998-1006
Migalastat	NC	E	vNo-DILI-concern	0	—	—	—	No evidence of DILI	LiverTox (NIDDK, 2012–)
Miglustat	NC	E	vNo-DILI-concern	0	0 (DILI−)	OASIS1247	4	No evidence of DILI	LiverTox (NIDDK, 2012–)
Naldemedine	NC	E	vNo-DILI-concern	0	—	—	—	No evidence of DILI	LiverTox (NIDDK, 2012–)
Nicotinamide (Niacinamide)	NC	E	—	—	—	—	—	No DILI per LiverTox (Niacinamide, E). Note: Distinct from niacin	LiverTox (NIDDK, 2012–)
Paricalcitol	NC	N/A‡	Ambiguous-DILI-concern	3	—	—	—	Vitamin D analog; not in LiverTox. DILIRank = Ambiguous	DILIRank 2.0
Pilocarpine	NC	E	Ambiguous-DILI-concern	3	—	—	—	No DILI per LiverTox. DILIRank = Ambiguous	LiverTox (NIDDK, 2012–); DILIRank 2.0
Pindolol	NC	E	vNo-DILI-concern	0	0 (DILI−)	OASIS1433	4	No evidence of DILI	LiverTox (NIDDK, 2012–)
Propranolol	NC	E	Ambiguous-DILI-concern	3	0 (DILI−)	—	—	No DILI per LiverTox. DILIRank = Ambiguous; DILIst = DILI−	LiverTox; DILIRank 2.0; DILIst
Rimegepant	NC	E	vNo-DILI-concern	0	—	—	—	No evidence of DILI	LiverTox (NIDDK, 2012–)
Telbivudine	NC	E	Ambiguous-DILI-concern	2	0 (DILI−)	OASIS887	4	No DILI per LiverTox. DILIRank = Ambiguous; DILIst = DILI−	LiverTox; DILIRank 2.0; DILIst
Telotristat	NC	E	Ambiguous-DILI-concern	3	—	OASIS1710	4	No DILI per LiverTox. DILIRank = Ambiguous	LiverTox (NIDDK, 2012–); DILIRank 2.0
Tenofovir	NC	C	vLess-DILI-concern	3	1 (DILI+)	OASIS1561	4	Probable DILI cause; included due to synergistic hepatotoxicity with inarigivir only in HLOs	LiverTox (NIDDK, 2012–); Agarwal et al. J Hepatol 2020; Zhang et al. J Hepatol 2023
Footnotes:	Footnotes:	Footnotes:	Footnotes:	Footnotes:	Footnotes:	Footnotes:	Footnotes:	Footnotes:	Footnotes:
LiverTox Likelihood Scores (v02-26): A = well-established (≥50 published cases); B = highly likely (12–49 cases); C = probable (<12 cases); D = possible (1–3 cases); E = unlikely; HD = high dose/direct hepatotoxin. Source: LiverTox (NIDDK, 2012–).	LiverTox Likelihood Scores (v02-26): A = well-established (≥50 published cases); B = highly likely (12–49 cases); C = probable (<12 cases); D = possible (1–3 cases); E = unlikely; HD = high dose/direct hepatotoxin. Source: LiverTox (NIDDK, 2012–).	LiverTox Likelihood Scores (v02-26): A = well-established (≥50 published cases); B = highly likely (12–49 cases); C = probable (<12 cases); D = possible (1–3 cases); E = unlikely; HD = high dose/direct hepatotoxin. Source: LiverTox (NIDDK, 2012–).	LiverTox Likelihood Scores (v02-26): A = well-established (≥50 published cases); B = highly likely (12–49 cases); C = probable (<12 cases); D = possible (1–3 cases); E = unlikely; HD = high dose/direct hepatotoxin. Source: LiverTox (NIDDK, 2012–).	LiverTox Likelihood Scores (v02-26): A = well-established (≥50 published cases); B = highly likely (12–49 cases); C = probable (<12 cases); D = possible (1–3 cases); E = unlikely; HD = high dose/direct hepatotoxin. Source: LiverTox (NIDDK, 2012–).	LiverTox Likelihood Scores (v02-26): A = well-established (≥50 published cases); B = highly likely (12–49 cases); C = probable (<12 cases); D = possible (1–3 cases); E = unlikely; HD = high dose/direct hepatotoxin. Source: LiverTox (NIDDK, 2012–).	LiverTox Likelihood Scores (v02-26): A = well-established (≥50 published cases); B = highly likely (12–49 cases); C = probable (<12 cases); D = possible (1–3 cases); E = unlikely; HD = high dose/direct hepatotoxin. Source: LiverTox (NIDDK, 2012–).	LiverTox Likelihood Scores (v02-26): A = well-established (≥50 published cases); B = highly likely (12–49 cases); C = probable (<12 cases); D = possible (1–3 cases); E = unlikely; HD = high dose/direct hepatotoxin. Source: LiverTox (NIDDK, 2012–).	LiverTox Likelihood Scores (v02-26): A = well-established (≥50 published cases); B = highly likely (12–49 cases); C = probable (<12 cases); D = possible (1–3 cases); E = unlikely; HD = high dose/direct hepatotoxin. Source: LiverTox (NIDDK, 2012–).	LiverTox Likelihood Scores (v02-26): A = well-established (≥50 published cases); B = highly likely (12–49 cases); C = probable (<12 cases); D = possible (1–3 cases); E = unlikely; HD = high dose/direct hepatotoxin. Source: LiverTox (NIDDK, 2012–).
DILIRank 2.0: FDA LTKB classification of 1,336 drugs into vMost-DILI-concern (n=217), vLess-DILI-concern (n=351), vNo-DILI-concern (n=414), and Ambiguous-DILI-concern (n=354). Severity class 0–8. Source: Olubamiwa et al. Drug Discov Today 2025;30(11):104485.	DILIRank 2.0: FDA LTKB classification of 1,336 drugs into vMost-DILI-concern (n=217), vLess-DILI-concern (n=351), vNo-DILI-concern (n=414), and Ambiguous-DILI-concern (n=354). Severity class 0–8. Source: Olubamiwa et al. Drug Discov Today 2025;30(11):104485.	DILIRank 2.0: FDA LTKB classification of 1,336 drugs into vMost-DILI-concern (n=217), vLess-DILI-concern (n=351), vNo-DILI-concern (n=414), and Ambiguous-DILI-concern (n=354). Severity class 0–8. Source: Olubamiwa et al. Drug Discov Today 2025;30(11):104485.	DILIRank 2.0: FDA LTKB classification of 1,336 drugs into vMost-DILI-concern (n=217), vLess-DILI-concern (n=351), vNo-DILI-concern (n=414), and Ambiguous-DILI-concern (n=354). Severity class 0–8. Source: Olubamiwa et al. Drug Discov Today 2025;30(11):104485.	DILIRank 2.0: FDA LTKB classification of 1,336 drugs into vMost-DILI-concern (n=217), vLess-DILI-concern (n=351), vNo-DILI-concern (n=414), and Ambiguous-DILI-concern (n=354). Severity class 0–8. Source: Olubamiwa et al. Drug Discov Today 2025;30(11):104485.	DILIRank 2.0: FDA LTKB classification of 1,336 drugs into vMost-DILI-concern (n=217), vLess-DILI-concern (n=351), vNo-DILI-concern (n=414), and Ambiguous-DILI-concern (n=354). Severity class 0–8. Source: Olubamiwa et al. Drug Discov Today 2025;30(11):104485.	DILIRank 2.0: FDA LTKB classification of 1,336 drugs into vMost-DILI-concern (n=217), vLess-DILI-concern (n=351), vNo-DILI-concern (n=414), and Ambiguous-DILI-concern (n=354). Severity class 0–8. Source: Olubamiwa et al. Drug Discov Today 2025;30(11):104485.	DILIRank 2.0: FDA LTKB classification of 1,336 drugs into vMost-DILI-concern (n=217), vLess-DILI-concern (n=351), vNo-DILI-concern (n=414), and Ambiguous-DILI-concern (n=354). Severity class 0–8. Source: Olubamiwa et al. Drug Discov Today 2025;30(11):104485.	DILIRank 2.0: FDA LTKB classification of 1,336 drugs into vMost-DILI-concern (n=217), vLess-DILI-concern (n=351), vNo-DILI-concern (n=414), and Ambiguous-DILI-concern (n=354). Severity class 0–8. Source: Olubamiwa et al. Drug Discov Today 2025;30(11):104485.	DILIRank 2.0: FDA LTKB classification of 1,336 drugs into vMost-DILI-concern (n=217), vLess-DILI-concern (n=351), vNo-DILI-concern (n=414), and Ambiguous-DILI-concern (n=354). Severity class 0–8. Source: Olubamiwa et al. Drug Discov Today 2025;30(11):104485.
DILIst: FDA binary DILI classification of 1,279 drugs. 1 = DILI Positive; 0 = DILI Negative. Source: Thakkar et al. Drug Discov Today 2020;25(1):201–208.	DILIst: FDA binary DILI classification of 1,279 drugs. 1 = DILI Positive; 0 = DILI Negative. Source: Thakkar et al. Drug Discov Today 2020;25(1):201–208.	DILIst: FDA binary DILI classification of 1,279 drugs. 1 = DILI Positive; 0 = DILI Negative. Source: Thakkar et al. Drug Discov Today 2020;25(1):201–208.	DILIst: FDA binary DILI classification of 1,279 drugs. 1 = DILI Positive; 0 = DILI Negative. Source: Thakkar et al. Drug Discov Today 2020;25(1):201–208.	DILIst: FDA binary DILI classification of 1,279 drugs. 1 = DILI Positive; 0 = DILI Negative. Source: Thakkar et al. Drug Discov Today 2020;25(1):201–208.	DILIst: FDA binary DILI classification of 1,279 drugs. 1 = DILI Positive; 0 = DILI Negative. Source: Thakkar et al. Drug Discov Today 2020;25(1):201–208.	DILIst: FDA binary DILI classification of 1,279 drugs. 1 = DILI Positive; 0 = DILI Negative. Source: Thakkar et al. Drug Discov Today 2020;25(1):201–208.	DILIst: FDA binary DILI classification of 1,279 drugs. 1 = DILI Positive; 0 = DILI Negative. Source: Thakkar et al. Drug Discov Today 2020;25(1):201–208.	DILIst: FDA binary DILI classification of 1,279 drugs. 1 = DILI Positive; 0 = DILI Negative. Source: Thakkar et al. Drug Discov Today 2020;25(1):201–208.	DILIst: FDA binary DILI classification of 1,279 drugs. 1 = DILI Positive; 0 = DILI Negative. Source: Thakkar et al. Drug Discov Today 2020;25(1):201–208.
OASIS: HESI-OASIS Consortium (v5, 03 Sept 2024; 1,494 compounds). In Vivo Ranking 1–4 (1 = strongest hepatotoxicity evidence). Source: Rouquié et al. Toxicol Sci 2025;208:225–232.	OASIS: HESI-OASIS Consortium (v5, 03 Sept 2024; 1,494 compounds). In Vivo Ranking 1–4 (1 = strongest hepatotoxicity evidence). Source: Rouquié et al. Toxicol Sci 2025;208:225–232.	OASIS: HESI-OASIS Consortium (v5, 03 Sept 2024; 1,494 compounds). In Vivo Ranking 1–4 (1 = strongest hepatotoxicity evidence). Source: Rouquié et al. Toxicol Sci 2025;208:225–232.	OASIS: HESI-OASIS Consortium (v5, 03 Sept 2024; 1,494 compounds). In Vivo Ranking 1–4 (1 = strongest hepatotoxicity evidence). Source: Rouquié et al. Toxicol Sci 2025;208:225–232.	OASIS: HESI-OASIS Consortium (v5, 03 Sept 2024; 1,494 compounds). In Vivo Ranking 1–4 (1 = strongest hepatotoxicity evidence). Source: Rouquié et al. Toxicol Sci 2025;208:225–232.	OASIS: HESI-OASIS Consortium (v5, 03 Sept 2024; 1,494 compounds). In Vivo Ranking 1–4 (1 = strongest hepatotoxicity evidence). Source: Rouquié et al. Toxicol Sci 2025;208:225–232.	OASIS: HESI-OASIS Consortium (v5, 03 Sept 2024; 1,494 compounds). In Vivo Ranking 1–4 (1 = strongest hepatotoxicity evidence). Source: Rouquié et al. Toxicol Sci 2025;208:225–232.	OASIS: HESI-OASIS Consortium (v5, 03 Sept 2024; 1,494 compounds). In Vivo Ranking 1–4 (1 = strongest hepatotoxicity evidence). Source: Rouquié et al. Toxicol Sci 2025;208:225–232.	OASIS: HESI-OASIS Consortium (v5, 03 Sept 2024; 1,494 compounds). In Vivo Ranking 1–4 (1 = strongest hepatotoxicity evidence). Source: Rouquié et al. Toxicol Sci 2025;208:225–232.	OASIS: HESI-OASIS Consortium (v5, 03 Sept 2024; 1,494 compounds). In Vivo Ranking 1–4 (1 = strongest hepatotoxicity evidence). Source: Rouquié et al. Toxicol Sci 2025;208:225–232.
† Not in LiverTox master list: compound not FDA-approved or not individually listed. Score from literature or LiverTox narrative.	† Not in LiverTox master list: compound not FDA-approved or not individually listed. Score from literature or LiverTox narrative.	† Not in LiverTox master list: compound not FDA-approved or not individually listed. Score from literature or LiverTox narrative.	† Not in LiverTox master list: compound not FDA-approved or not individually listed. Score from literature or LiverTox narrative.	† Not in LiverTox master list: compound not FDA-approved or not individually listed. Score from literature or LiverTox narrative.	† Not in LiverTox master list: compound not FDA-approved or not individually listed. Score from literature or LiverTox narrative.	† Not in LiverTox master list: compound not FDA-approved or not individually listed. Score from literature or LiverTox narrative.	† Not in LiverTox master list: compound not FDA-approved or not individually listed. Score from literature or LiverTox narrative.	† Not in LiverTox master list: compound not FDA-approved or not individually listed. Score from literature or LiverTox narrative.	† Not in LiverTox master list: compound not FDA-approved or not individually listed. Score from literature or LiverTox narrative.
‡ Absent from all major DILI databases (LiverTox, DILIRank, DILIst). Supports negative control classification.	‡ Absent from all major DILI databases (LiverTox, DILIRank, DILIst). Supports negative control classification.	‡ Absent from all major DILI databases (LiverTox, DILIRank, DILIst). Supports negative control classification.	‡ Absent from all major DILI databases (LiverTox, DILIRank, DILIst). Supports negative control classification.	‡ Absent from all major DILI databases (LiverTox, DILIRank, DILIst). Supports negative control classification.	‡ Absent from all major DILI databases (LiverTox, DILIRank, DILIst). Supports negative control classification.	‡ Absent from all major DILI databases (LiverTox, DILIRank, DILIst). Supports negative control classification.	‡ Absent from all major DILI databases (LiverTox, DILIRank, DILIst). Supports negative control classification.	‡ Absent from all major DILI databases (LiverTox, DILIRank, DILIst). Supports negative control classification.	‡ Absent from all major DILI databases (LiverTox, DILIRank, DILIst). Supports negative control classification.
§ IMPORTANT: Clavulanate ingredient is cross-listed with amoxicillin-clavulanate (LiverTox score A); conflated as the putative hepatotoxic moiety. NC classification when tested alone requires caution.	§ IMPORTANT: Clavulanate ingredient is cross-listed with amoxicillin-clavulanate (LiverTox score A); conflated as the putative hepatotoxic moiety. NC classification when tested alone requires caution.	§ IMPORTANT: Clavulanate ingredient is cross-listed with amoxicillin-clavulanate (LiverTox score A); conflated as the putative hepatotoxic moiety. NC classification when tested alone requires caution.	§ IMPORTANT: Clavulanate ingredient is cross-listed with amoxicillin-clavulanate (LiverTox score A); conflated as the putative hepatotoxic moiety. NC classification when tested alone requires caution.	§ IMPORTANT: Clavulanate ingredient is cross-listed with amoxicillin-clavulanate (LiverTox score A); conflated as the putative hepatotoxic moiety. NC classification when tested alone requires caution.	§ IMPORTANT: Clavulanate ingredient is cross-listed with amoxicillin-clavulanate (LiverTox score A); conflated as the putative hepatotoxic moiety. NC classification when tested alone requires caution.	§ IMPORTANT: Clavulanate ingredient is cross-listed with amoxicillin-clavulanate (LiverTox score A); conflated as the putative hepatotoxic moiety. NC classification when tested alone requires caution.	§ IMPORTANT: Clavulanate ingredient is cross-listed with amoxicillin-clavulanate (LiverTox score A); conflated as the putative hepatotoxic moiety. NC classification when tested alone requires caution.	§ IMPORTANT: Clavulanate ingredient is cross-listed with amoxicillin-clavulanate (LiverTox score A); conflated as the putative hepatotoxic moiety. NC classification when tested alone requires caution.	§ IMPORTANT: Clavulanate ingredient is cross-listed with amoxicillin-clavulanate (LiverTox score A); conflated as the putative hepatotoxic moiety. NC classification when tested alone requires caution.
MS = Mechanistic Standard for Positive Controls: compounds with well-characterized hepatotoxic mechanisms included to benchmark assay sensitivity to specific modes-of-action.	MS = Mechanistic Standard for Positive Controls: compounds with well-characterized hepatotoxic mechanisms included to benchmark assay sensitivity to specific modes-of-action.	MS = Mechanistic Standard for Positive Controls: compounds with well-characterized hepatotoxic mechanisms included to benchmark assay sensitivity to specific modes-of-action.	MS = Mechanistic Standard for Positive Controls: compounds with well-characterized hepatotoxic mechanisms included to benchmark assay sensitivity to specific modes-of-action.	MS = Mechanistic Standard for Positive Controls: compounds with well-characterized hepatotoxic mechanisms included to benchmark assay sensitivity to specific modes-of-action.	MS = Mechanistic Standard for Positive Controls: compounds with well-characterized hepatotoxic mechanisms included to benchmark assay sensitivity to specific modes-of-action.	MS = Mechanistic Standard for Positive Controls: compounds with well-characterized hepatotoxic mechanisms included to benchmark assay sensitivity to specific modes-of-action.	MS = Mechanistic Standard for Positive Controls: compounds with well-characterized hepatotoxic mechanisms included to benchmark assay sensitivity to specific modes-of-action.	MS = Mechanistic Standard for Positive Controls: compounds with well-characterized hepatotoxic mechanisms included to benchmark assay sensitivity to specific modes-of-action.	MS = Mechanistic Standard for Positive Controls: compounds with well-characterized hepatotoxic mechanisms included to benchmark assay sensitivity to specific modes-of-action.
CONFLICTS (pink rows): Nicotinamide classified as NC but DILIRank 2.0 = vMost-DILI-concern (Sev=7) and DILIst = DILI+. This likely reflects conflation with niacin (nicotinic acid) in the FDA LTKB — niacinamide and niacin have distinct hepatotoxicity profiles. DMSO (vehicle) listed as vLess-DILI-concern in DILIRank 2.0.	CONFLICTS (pink rows): Nicotinamide classified as NC but DILIRank 2.0 = vMost-DILI-concern (Sev=7) and DILIst = DILI+. This likely reflects conflation with niacin (nicotinic acid) in the FDA LTKB — niacinamide and niacin have distinct hepatotoxicity profiles. DMSO (vehicle) listed as vLess-DILI-concern in DILIRank 2.0.	CONFLICTS (pink rows): Nicotinamide classified as NC but DILIRank 2.0 = vMost-DILI-concern (Sev=7) and DILIst = DILI+. This likely reflects conflation with niacin (nicotinic acid) in the FDA LTKB — niacinamide and niacin have distinct hepatotoxicity profiles. DMSO (vehicle) listed as vLess-DILI-concern in DILIRank 2.0.	CONFLICTS (pink rows): Nicotinamide classified as NC but DILIRank 2.0 = vMost-DILI-concern (Sev=7) and DILIst = DILI+. This likely reflects conflation with niacin (nicotinic acid) in the FDA LTKB — niacinamide and niacin have distinct hepatotoxicity profiles. DMSO (vehicle) listed as vLess-DILI-concern in DILIRank 2.0.	CONFLICTS (pink rows): Nicotinamide classified as NC but DILIRank 2.0 = vMost-DILI-concern (Sev=7) and DILIst = DILI+. This likely reflects conflation with niacin (nicotinic acid) in the FDA LTKB — niacinamide and niacin have distinct hepatotoxicity profiles. DMSO (vehicle) listed as vLess-DILI-concern in DILIRank 2.0.	CONFLICTS (pink rows): Nicotinamide classified as NC but DILIRank 2.0 = vMost-DILI-concern (Sev=7) and DILIst = DILI+. This likely reflects conflation with niacin (nicotinic acid) in the FDA LTKB — niacinamide and niacin have distinct hepatotoxicity profiles. DMSO (vehicle) listed as vLess-DILI-concern in DILIRank 2.0.	CONFLICTS (pink rows): Nicotinamide classified as NC but DILIRank 2.0 = vMost-DILI-concern (Sev=7) and DILIst = DILI+. This likely reflects conflation with niacin (nicotinic acid) in the FDA LTKB — niacinamide and niacin have distinct hepatotoxicity profiles. DMSO (vehicle) listed as vLess-DILI-concern in DILIRank 2.0.	CONFLICTS (pink rows): Nicotinamide classified as NC but DILIRank 2.0 = vMost-DILI-concern (Sev=7) and DILIst = DILI+. This likely reflects conflation with niacin (nicotinic acid) in the FDA LTKB — niacinamide and niacin have distinct hepatotoxicity profiles. DMSO (vehicle) listed as vLess-DILI-concern in DILIRank 2.0.	CONFLICTS (pink rows): Nicotinamide classified as NC but DILIRank 2.0 = vMost-DILI-concern (Sev=7) and DILIst = DILI+. This likely reflects conflation with niacin (nicotinic acid) in the FDA LTKB — niacinamide and niacin have distinct hepatotoxicity profiles. DMSO (vehicle) listed as vLess-DILI-concern in DILIRank 2.0.	CONFLICTS (pink rows): Nicotinamide classified as NC but DILIRank 2.0 = vMost-DILI-concern (Sev=7) and DILIst = DILI+. This likely reflects conflation with niacin (nicotinic acid) in the FDA LTKB — niacinamide and niacin have distinct hepatotoxicity profiles. DMSO (vehicle) listed as vLess-DILI-concern in DILIRank 2.0.
‘—’ indicates compound not present in the referenced database.	‘—’ indicates compound not present in the referenced database.	‘—’ indicates compound not present in the referenced database.	‘—’ indicates compound not present in the referenced database.	‘—’ indicates compound not present in the referenced database.	‘—’ indicates compound not present in the referenced database.	‘—’ indicates compound not present in the referenced database.	‘—’ indicates compound not present in the referenced database.	‘—’ indicates compound not present in the referenced database.	‘—’ indicates compound not present in the referenced database.

### Sheet: References
References	References
Full citations for Supplemental Table S2	Full citations for Supplemental Table S2
Ref #	Full Citation
1	LiverTox: Clinical and Research Information on Drug-Induced Liver Injury [Internet]. Bethesda (MD): National Institute of Diabetes and Digestive and Kidney Diseases; 2012–. Master List of LiverTox Drugs. [Updated 2025 Aug 4]. Available from: https://www.ncbi.nlm.nih.gov/books/NBK571102/
2	Björnsson ES, Hoofnagle JH. Categorization of drugs implicated in causing liver injury: Critical assessment based on published case reports. Hepatology. 2016 Feb;63(2):590-603. doi: 10.1002/hep.28323. Epub 2015 Dec 21. PMID: 26517184.
3	Olubamiwa AO, Qu Y, Connor S, Tong W, Li D, Chen M. DILIrank 2.0: An updated and expanded database for drug-induced liver injury risk based on FDA labeling and a literature review. Drug Discov Today. 2025 Nov;30(11):104485. doi: 10.1016/j.drudis.2025.104485. Epub 2025 Sep 24. PMID: 41005561.
4	Thakkar S, Li T, Liu Z, Wu L, Roberts R, Tong W. Drug-induced liver injury severity and toxicity (DILIst): binary classification of 1279 drugs by human hepatotoxicity. Drug Discov Today. 2020 Jan;25(1):201-208. doi: 10.1016/j.drudis.2019.09.022. Epub 2019 Nov 1. PMID: 31669330.
5	Rouquié D, Bender A, Cheah J, Crute CE, Dalmas D, Ewald J, Fullerton A, Harrill JA, Kadri S, Kleinstreuer N, Kramer N, LaRocca J, Mitchell CA, Seal S, Singh S, Carpenter AE. The OASIS Consortium: integrating multi-omics technologies to transform chemical safety assessment. Toxicol Sci. 2025 Dec 1;208(2):225-232. doi: 10.1093/toxsci/kfaf128. PMID: 40971841; PMCID: PMC12646590.
6	McKenzie R, Fried MW, Sallie R, Conjeevaram H, Di Bisceglie AM, Park Y, Savarese B, Kleiner D, Tsokos M, Luciano C, et al. Hepatic failure and lactic acidosis due to fialuridine (FIAU), an investigational nucleoside analogue for chronic hepatitis B. N Engl J Med. 1995 Oct 26;333(17):1099-105. doi: 10.1056/NEJM199510263331702. PMID: 7565947.
7	Agarwal K, Afdhal N, Coffin C, Fung S, Dusheiko G, Foster G, Elkhashab M, Tam E, Ramji A, Iyer R, Kennedy P. Liver toxicity in the Phase 2 Catalyst 206 trial of inarigivir 400 mg daily added to a nucleos(t)ide in HBeAg negative patients. J Hepatol. 2020;73(Suppl 1):S878.
8	Zhang CJ, Meyer SR, O'Meara MJ, Huang S, Capeling MM, Ferrer-Torres D, Childs CJ, Spence JR, Fontana RJ, Sexton JZ. A human liver organoid screening platform for DILI risk prediction. J Hepatol. 2023 May;78(5):998-1006. doi: 10.1016/j.jhep.2023.01.019. Epub 2023 Feb 3. PMID: 36738840; PMCID: PMC11268729.
9	Choy RK, Kemme KA, Swanson MB, Meng S, Kenner J, Pavlinac PB, Khatun-e-Jannat K, Alam M, Qadri F, Sack DA, Koelle K, de Hostos EL. A phase 2a randomized, single-center, double-blind, placebo-controlled study to evaluate the safety and preliminary efficacy of oral iOWH032 against cholera diarrhea in a controlled human infection model. PLoS Negl Trop Dis. 2021 Nov 18;15(11):e0009969. doi: 10.1371/j…
