## Supplemental Tables and Methods for "High-Throughput Morphological Profiling of Patient-Derived Human Liver Organoids for Hepatotoxicity Hazard Identification and Compound Prioritization": Supplemental_Table_S3.xlsx

### Sheet: Supplemental_Table_S3
Drug	Responsive Cell Lines (ML Classifier)	Responsive Cell Lines (Cytotoxicity)
6-Thioguanine	63D, 64B, 65C, 71G, 72.3, 77A, 83C	63D, 71G, 83C, 77A, 65C
Acetaminophen	63D, 64B, 65C, 71G, 72.3, 77A, 83C	83C, 77A
Alarelin	64B, 65C, 72.3, 77A, 83C	63D, 64B, 71G, 83C, 77A, 65C
Allopurinol	63D, 64B, 65C, 71G, 72.3, 77A, 83C	NA
Amiodarone	63D, 64B, 65C, 71G, 72.3, 77A, 83C	63D, 64B, 71G, 83C, 77A, 65C
Amodiaquine	63D, 64B, 65C, 71G, 72.3, 77A, 83C	63D, 64B, 71G, 83C, 77A, 65C
Amoxicillin	63D, 64B, 71G, 72.3, 77A	NA
Apalutamide	63D, 64B, 65C, 71G, 72.3, 77A, 83C	63D, 64B, 71G, 83C, 77A, 65C
Atorvastatin	63D, 64B, 65C, 71G, 72.3, 77A, 83C	63D, 71G, 83C, 77A, 65C
Augmentin	63D, 64B, 71G, 77A	77A
Azathioprine	63D, 64B, 65C, 71G, 72.3, 77A, 83C	64B, 77A, 65C
Azithromycin	63D, 64B, 65C, 71G, 72.3, 77A, 83C	63D, 71G, 83C, 77A, 65C
Bactrim	72.3	NA
Busulfan	63D, 64B, 65C, 71G, 72.3, 77A, 83C	77A
Calcium Gluconate	63D, 64B, 65C, 71G, 72.3, 83C	63D, 64B, 71G, 83C, 77A, 65C
Carbamazepine	63D, 64B, 65C, 71G, 72.3, 77A, 83C	NA
Carboprost	64B, 65C, 71G, 72.3, 77A, 83C	63D, 64B, 71G, 83C, 65C
Chloroquine	63D, 64B, 65C, 71G, 72.3, 77A, 83C	63D, 71G, 83C, 77A, 65C
Clavulanate	63D, 65C, 71G, 72.3, 83C	NA
Clozapine	63D, 64B, 65C, 71G, 72.3, 77A, 83C	63D, 71G, 83C, 77A, 65C
Dantrolene	63D, 64B, 65C, 71G, 72.3, 77A, 83C	65C
Darolutamide	63D, 64B, 65C, 71G, 72.3, 77A, 83C	63D, 64B, 71G, 83C, 65C
Diclofenac	63D, 64B, 65C, 71G, 72.3, 77A, 83C	NA
Didanosine	63D, 64B, 65C, 71G, 72.3, 77A, 83C	77A
Disulfiram	63D, 64B, 65C, 71G, 72.3, 77A, 83C	NA
Efavirenz	63D, 64B, 65C, 71G, 72.3, 77A, 83C	63D, 83C, 77A, 65C
Epigallocatechin Gallate	63D, 64B, 65C, 71G, 77A, 83C	63D, 71G, 83C, 77A, 65C
Erythromycin	63D, 64B, 65C, 71G, 72.3, 77A, 83C	71G
Fialuridine	63D, 64B, 65C, 71G, 72.3, 77A, 83C	63D, 71G, 77A
Floxuridine	63D, 64B, 65C, 71G, 72.3, 77A, 83C	71G, 77A
Flucloxacillin	63D, 64B, 65C, 71G, 72.3, 77A, 83C	NA
Flutamide	63D, 64B, 65C, 71G, 72.3, 77A, 83C	63D, 77A, 65C
Gallocatechin	63D, 64B, 65C, 71G, 72.3, 77A, 83C	63D, 64B, 71G, 83C, 77A, 65C
Hydralazine	63D, 64B, 65C, 71G, 72.3, 77A, 83C	63D, 64B, 83C
Ibubrofen	63D, 64B, 65C, 71G, 72.3, 77A, 83C	NA
Inarigivir	64B, 65C, 71G, 72.3, 77A, 83C	83C
Indinavir	63D, 64B, 65C, 71G, 72.3, 77A, 83C	77A
IOWH-032	64B, 72.3, 77A, 83C	63D, 64B
Isoniazid	63D, 64B, 65C, 71G, 72.3, 77A, 83C	77A, 65C
Ketoconazole	63D, 64B, 65C, 71G, 72.3, 77A, 83C	83C, 77A, 65C
Levofloxacin	63D, 64B, 65C, 71G, 72.3, 77A, 83C	NA
Methotrexate	63D, 65C, 72.3, 83C	71G, 77A
Methyldopate	63D, 64B, 71G, 77A	63D, 71G, 83C, 77A, 65C
Migalastat	63D, 64B, 65C, 71G, 72.3, 77A, 83C	63D, 64B, 71G, 83C, 77A, 65C
Miglustat	None	63D, 64B, 71G, 83C, 77A, 65C
Minocylcine	63D, 64B, 65C, 71G, 72.3, 77A, 83C	83C
Naldemedine	63D, 64B, 65C, 71G, 72.3, 77A, 83C	64B, 71G, 77A
Nevirapine	63D, 64B, 65C, 71G, 72.3, 77A, 83C	NA
Nitrofurantoin	63D, 65C, 71G, 72.3, 77A	NA
Paricalcitol	63D, 64B, 65C, 71G, 72.3, 77A, 83C	63D, 64B, 71G, 77A
Phenytoin	63D, 64B, 65C, 71G, 72.3, 77A, 83C	77A
Pilocarpine	None	63D, 64B, 71G, 83C, 77A, 65C
Pindolol	63D, 64B, 65C, 71G, 72.3, 77A, 83C	63D, 64B, 71G, 83C, 77A, 65C
Propylthiouracil	63D, 64B, 65C, 71G, 72.3, 77A, 83C	NA
Pyrazinamide	63D, 64B, 65C, 71G, 72.3, 77A, 83C	64B
Quinindine	63D, 64B, 65C, 71G, 72.3, 77A, 83C	63D, 77A, 65C
Rifampicin	63D, 64B, 65C, 71G, 72.3, 77A, 83C	63D, 64B, 83C, 77A, 65C
Rimegepant	64B, 72.3, 83C	63D, 64B, 83C
Simvastatin	63D, 64B, 65C, 71G, 72.3, 77A, 83C	63D, 71G, 83C, 77A, 65C
Stavudine	63D, 64B, 65C, 71G, 72.3, 77A, 83C	NA
Sulfamethoxazole	63D, 64B, 65C, 71G, 72.3, 77A, 83C	NA
Sulfasalzine	63D, 64B, 65C, 71G, 72.3, 77A, 83C	63D
Sulindac	None	NA
Tamoxifen	63D, 64B, 65C, 71G, 72.3, 77A, 83C	63D, 71G, 83C, 77A, 65C
Telbivudine	65C, 83C	63D, 64B, 71G, 77A, 65C
Telotristat	64B, 65C, 71G, 72.3, 77A	64B
Tenofovir	63D, 64B, 65C, 71G, 72.3, 77A, 83C	NA
Ticlopidine	63D, 64B, 65C, 71G, 72.3, 77A, 83C	77A, 65C
Trimethoprim	63D, 64B, 65C, 71G, 72.3, 77A, 83C	NA
Troglitazone	63D, 64B, 65C, 71G, 72.3, 77A, 83C	63D, 71G, 77A, 65C
6-Thioguanine	63D, 64B, 65C, 71G, 72.3, 77A, 83C	63D, 71G, 83C, 77A, 65C
Acetaminophen	63D, 64B, 65C, 71G, 72.3, 77A, 83C	83C, 77A
Alarelin	64B, 65C, 72.3, 77A, 83C	63D, 64B, 71G, 83C, 77A, 65C
Allopurinol	63D, 64B, 65C, 71G, 72.3, 77A, 83C	NA
